# Sensory conflict disrupts circadian rhythms in the sea anemone *Nematostella vectensis*

**DOI:** 10.1101/2022.04.11.487933

**Authors:** Cory A. Berger, Ann M. Tarrant

## Abstract

Circadian clocks infer time of day by integrating information from cyclic environmental factors called zeitgebers, including light and temperature. Single zeitgebers entrain circadian rhythms, but few studies have addressed how multiple, simultaneous zeitgeber cycles interact to affect clock behavior. Misalignment between zeitgebers (“sensory conflict”) can disrupt circadian rhythms, or alternatively clocks may privilege information from one zeitgeber over another. Existing studies are limited in the range of tested zeitgeber relationships, and also in their taxonomic breadth, which is restricted to insects and vertebrates among animals. Here, we show that temperature cycles entrain circadian locomotor rhythms in *Nematostella vectensis*, a model system for cnidarian circadian biology. We then conduct behavioral experiments across a comprehensive range of light and temperature cycles. *Nematostella*’s circadian behavior is disrupted by chronic sensory conflict, including disruption of the endogenous clock itself rather than a simple masking effect. Sensory conflict also disrupts the rhythmic transcriptome, with numerous genes losing rhythmic expression. However, many metabolic genes remained rhythmic and in-phase with temperature, and other genes even gained rhythmicity, implying that some rhythmic metabolic processes persist even when behavior is disrupted. Our results show that a cnidarian clock relies on information from light and temperature, rather than prioritizing one zeitgeber over the other. Although we identify limits to the clock’s ability to integrate conflicting sensory information, there is also a surprising robustness of behavioral and transcriptional rhythmicity.
