## Supplementary material for "Sensory conflict disrupts circadian rhythms in the sea anemone *Nematostella vectensis*": Figure 5, source data 3

### Sheet: Sheet1
Title of manuscript :	Sensory conflict disrupts circadian rhythms in the sea anemone Nematostella vectensis
Authors	Cory A. Berger
	Ann M. Tarrant
Description	This file summarizes the results of the HOMER motif enrichment analysis, which was conducted on groups of differentially expressed and rhythmic genes (1st sheet), and WGCNA modules (2nd sheet). We show de novo motifs with p<=1e-10, and "known" motifs with p<=1e-5.
Contacts:	atarrant@whoi.edu, cberger@whoi.edu

### Sheet: Rhythmic + DE genes
Shared rhythmic genes								Differentially expressed, SC vs. Aligned (all)								Differentially expressed, light (all)								Differentially expressed, Condition:Light interaction (all)										Differentially expressed, Temperature (down)								Differentially expressed, Time (up)
Known motifs								de novo motifs								de novo motifs								Known motifs										Known motifs								Known motifs
Name	Consensus sequence	p-value	# of Target Sequences with Motif(of 265)	% of Target Sequences with Motif	# of Background Sequences with Motif(of 16190)	% of Background Sequences with Motif		Similarity	Consensus sequence	p-value	# of Target Sequences with Motif(of 265)	% of Target Sequences with Motif	# of Background Sequences with Motif(of 16190)	% of Background Sequences with Motif		Similarity	Consensus sequence	p-value	# of Target Sequences with Motif(of 265)	% of Target Sequences with Motif	# of Background Sequences with Motif(of 16190)	% of Background Sequences with Motif		Name	Consensus sequence	p-value	# of Target Sequences with Motif(of 265)	% of Target Sequences with Motif	# of Background Sequences with Motif(of 16190)	% of Background Sequences with Motif				Name	Consensus sequence	p-value	# of Target Sequences with Motif(of 265)	% of Target Sequences with Motif	# of Background Sequences with Motif(of 16190)	% of Background Sequences with Motif		Name	Consensus sequence	p-value	# of Target Sequences with Motif(of 265)	% of Target Sequences with Motif	# of Background Sequences with Motif(of 16190)	% of Background Sequences with Motif
TGA5(bZIP)/col-TGA5-DAP-Seq(GSE60143)/Homer	NNGATGACGTCATCN	1e-06	168	0.1505	1399.3	0.0991		AT5G61620(MYBrelated)/colamp-AT5G61620-DAP-Seq(GSE60143)/Homer(0.716)	AGCTTAGCCA	1e-12	36	40	1567	10.42		SHEP(RRM)/Drosophila_melanogaster-RNCMPT00174-PBM/HughesRNA(0.797)	CCTATATTAG	1e-10	8	32	125	0.84		TGA5(bZIP)/col-TGA5-DAP-Seq(GSE60143)/Homer	NNGATGACGTCATCN	1e-07	244	0.1397	1281.7	0.0949				c-Jun-CRE(bZIP)/K562-cJun-ChIP-Seq(GSE31477)/Homer	ATGACGTCATCY	1e-07	183	0.2054	1945.3	0.1354		TGA5(bZIP)/col-TGA5-DAP-Seq(GSE60143)/Homer	NNGATGACGTCATCN	1e-07	134	0.1656	1472	0.1021
TGA3(bZIP)/colamp-TGA3-DAP-Seq(GSE60143)/Homer	WTGATGACGTCATCW	1e-05	114	0.1022	930.6	0.0659																		JunD(bZIP)/K562-JunD-ChIP-Seq/Homer	ATGACGTCATCN	1e-06	198	0.1134	1050.6	0.0778				TGA5(bZIP)/col-TGA5-DAP-Seq(GSE60143)/Homer	NNGATGACGTCATCN	1e-06	139	0.156	1408.2	0.098		CRE(bZIP)/Promoter/Homer	CSGTGACGTCAC	1e-06	184	0.2274	2242	0.1555
								Differentially expressed, SC vs. Aligned (lower expression in SC)																TGA3(bZIP)/colamp-TGA3-DAP-Seq(GSE60143)/Homer	WTGATGACGTCATCW	1e-05	165	0.0945	852	0.0631				Atf2(bZIP)/3T3L1-Atf2-ChIP-Seq(GSE56872)/Homer	NRRTGACGTCAT	1e-06	202	0.2267	2308.9	0.1607		TGA9(bZIP)/colamp-TGA9-DAP-Seq(GSE60143)/Homer	VTGACGTC	1e-06	518	0.6403	7906.6	0.5482
								de novo motifs																CREB5(bZIP)/LNCaP-CREB5.V5-ChIP-Seq(GSE137775)/Homer	VVATGACGTCAT	1e-05	455	0.2606	2888.9	0.214				JunD(bZIP)/K562-JunD-ChIP-Seq/Homer	ATGACGTCATCN	1e-05	112	0.1257	1151.5	0.0802		c-Jun-CRE(bZIP)/K562-cJun-ChIP-Seq(GSE31477)/Homer	ATGACGTCATCY	1e-05	163	0.2015	2008.5	0.1393
								Similarity	Consensus sequence	p-value	# of Target Sequences with Motif(of 265)	% of Target Sequences with Motif	# of Background Sequences with Motif(of 16190)	% of Background Sequences with Motif										Atf2(bZIP)/3T3L1-Atf2-ChIP-Seq(GSE56872)/Homer	NRRTGACGTCAT	1e-05	348	0.1993	2133.2	0.158				TGA2(bZIP)/colamp-TGA2-DAP-Seq(GSE60143)/Homer	ACGTCAYCHH	1e-05	418	0.4691	5646	0.393		Atf2(bZIP)/3T3L1-Atf2-ChIP-Seq(GSE56872)/Homer	NRRTGACGTCAT	1e-05	187	0.2311	2381.6	0.1651
								ANKHD1(KH)/Homo_sapiens-RNCMPT00002-PBM/HughesRNA(0.799)	AGACGTAGCT	1e-11	9	19.15	73	0.49																												JunD(bZIP)/K562-JunD-ChIP-Seq/Homer	ATGACGTCATCN	1e-05	107	0.1323	1199.6	0.0832
																								Differentially expressed, Condition:Light interaction (negative)																		TGA2(bZIP)/colamp-TGA2-DAP-Seq(GSE60143)/Homer	ACGTCAYCHH	1e-05	387	0.4784	5782.2	0.4009
																								Known motifs
																								Name	Consensus sequence	p-value	# of Target Sequences with Motif(of 265)	% of Target Sequences with Motif	# of Background Sequences with Motif(of 16190)	% of Background Sequences with Motif
																								TGA5(bZIP)/col-TGA5-DAP-Seq(GSE60143)/Homer	NNGATGACGTCATCN	1e-14	176	0.1857	1391.9	0.0974
																								JunD(bZIP)/K562-JunD-ChIP-Seq/Homer	ATGACGTCATCN	1e-12	145	0.153	1137.9	0.0796
																								Atf2(bZIP)/3T3L1-Atf2-ChIP-Seq(GSE56872)/Homer	NRRTGACGTCAT	1e-11	239	0.2521	2288.8	0.1602
																								TGA3(bZIP)/colamp-TGA3-DAP-Seq(GSE60143)/Homer	WTGATGACGTCATCW	1e-10	121	0.1276	928.1	0.0649
																								CREB5(bZIP)/LNCaP-CREB5.V5-ChIP-Seq(GSE137775)/Homer	VVATGACGTCAT	1e-10	295	0.3112	3088.5	0.2161
																								c-Jun-CRE(bZIP)/K562-cJun-ChIP-Seq(GSE31477)/Homer	ATGACGTCATCY	1e-10	204	0.2152	1941.4	0.1358
																								Atf7(bZIP)/3T3L1-Atf7-ChIP-Seq(GSE56872)/Homer	NGRTGACGTCAY	1e-09	300	0.3165	3224.6	0.2256
																								TGA4(bZIP)/colamp-TGA4-DAP-Seq(GSE60143)/Homer	RTGACGTCAKCW	1e-08	267	0.2816	2830	0.198
																								TGA10(bZIP)/colamp-TGA10-DAP-Seq(GSE60143)/Homer	ATGACGTC	1e-08	418	0.4409	4966.1	0.3475
																								TGA6(bZIP)/colamp-TGA6-DAP-Seq(GSE60143)/Homer	TGACGTCABC	1e-07	408	0.4304	4884.3	0.3418
																								TGA1(bZIP)/colamp-TGA1-DAP-Seq(GSE60143)/Homer	TGACGTCAKC	1e-07	287	0.3027	3219.2	0.2253
																								Atf1(bZIP)/K562-ATF1-ChIP-Seq(GSE31477)/Homer	GATGACGTCA	1e-07	433	0.4568	5294.2	0.3705
																								CRE(bZIP)/Promoter/Homer	CSGTGACGTCAC	1e-06	206	0.2173	2172.5	0.152
																								TGA2(bZIP)/colamp-TGA2-DAP-Seq(GSE60143)/Homer	ACGTCAYCHH	1e-06	452	0.4768	5624.9	0.3936
																								Elf4(ETS)/BMDM-Elf4-ChIP-Seq(GSE88699)/Homer	ACTTCCKGKT	1e-06	356	0.3755	4240.7	0.2967
																								ELF1(ETS)/Jurkat-ELF1-ChIP-Seq(SRA014231)/Homer	AVCCGGAAGT	1e-05	255	0.269	2889.8	0.2022
																								bZIP50(bZIP)/colamp-bZIP50-DAP-Seq(GSE60143)/Homer	GATGACGTCA	1e-05	587	0.6192	7740.3	0.5416
																								de novo motifs
																								Similarity	Consensus sequence	p-value	# of Target Sequences with Motif(of 265)	% of Target Sequences with Motif	# of Background Sequences with Motif(of 16190)	% of Background Sequences with Motif
																								Creb5/MA0840.1/Jaspar(0.944)	AATGACGTCA	1e-15	153	16.14	1126	7.88

### Sheet: WGCNA modules
Brown-F module								Cyan-F module								Green-F module								Purple-F module								Salmon-F module								Turquoise-F module
Known motifs								de novo motifs								de novo motifs								Known motifs								Known motifs								Known motifs
Name	Consensus sequence	p-value	# of Target Sequences with Motif(of 265)	% of Target Sequences with Motif	# of Background Sequences with Motif(of 16190)	% of Background Sequences with Motif		Similarity	Consensus sequence	p-value	# of Target Sequences with Motif(of 265)	% of Target Sequences with Motif	# of Background Sequences with Motif(of 16190)	% of Background Sequences with Motif		Similarity	Consensus sequence	p-value	# of Target Sequences with Motif(of 265)	% of Target Sequences with Motif	# of Background Sequences with Motif(of 16190)	% of Background Sequences with Motif		Name	Consensus sequence	p-value	# of Target Sequences with Motif(of 265)	% of Target Sequences with Motif	# of Background Sequences with Motif(of 16190)	% of Background Sequences with Motif		Name	Consensus sequence	p-value	# of Target Sequences with Motif(of 265)	% of Target Sequences with Motif	# of Background Sequences with Motif(of 16190)	% of Background Sequences with Motif		Name	Consensus sequence	p-value	# of Target Sequences with Motif(of 265)	% of Target Sequences with Motif	# of Background Sequences with Motif(of 16190)	% of Background Sequences with Motif
TGA5(bZIP)/col-TGA5-DAP-Seq(GSE60143)/Homer	NNGATGACGTCATCN	1e-11	81	0.2375	1557.2	0.1046		PB0065.1_Sox15_1/Jaspar(0.819)	TGACGTCATT	1e-10	16	30.77	527	3.56		PUM(PUF)/Drosophila_melanogaster-RNCMPT00103-PBM/HughesRNA(0.614)	TTGNDGCCTGTA	1e-10	178	58.94	5960	40.29		Rfx2(HTH)/LoVo-RFX2-ChIP-Seq(GSE49402)/Homer	GTTGCCATGGCAACM	1e-05	18	0.1782	749.9	0.0496		ETS1(ETS)/Jurkat-ETS1-ChIP-Seq(GSE17954)/Homer	ACAGGAAGTG	1e-05	33	0.6	4424.5	0.2992		TGA5(bZIP)/col-TGA5-DAP-Seq(GSE60143)/Homer	NNGATGACGTCATCN	1e-08	107	0.1746	1435.4	0.098
Atf2(bZIP)/3T3L1-Atf2-ChIP-Seq(GSE56872)/Homer	NRRTGACGTCAT	1e-09	104	0.305	2512.1	0.1687																										ETS(ETS)/Promoter/Homer	AACCGGAAGT	1e-05	23	0.4182	2436.6	0.1648		TGA10(bZIP)/colamp-TGA10-DAP-Seq(GSE60143)/Homer	ATGACGTC	1e-07	279	0.4551	5062.8	0.3457
TGA3(bZIP)/colamp-TGA3-DAP-Seq(GSE60143)/Homer	WTGATGACGTCATCW	1e-08	57	0.1672	1037.6	0.0697																																		JunD(bZIP)/K562-JunD-ChIP-Seq/Homer	ATGACGTCATCN	1e-07	90	0.1468	1175.8	0.0803
JunD(bZIP)/K562-JunD-ChIP-Seq/Homer	ATGACGTCATCN	1e-08	64	0.1877	1273.1	0.0855																																		TGA4(bZIP)/colamp-TGA4-DAP-Seq(GSE60143)/Homer	RTGACGTCAKCW	1e-06	175	0.2855	2878.7	0.1966
TGA4(bZIP)/colamp-TGA4-DAP-Seq(GSE60143)/Homer	RTGACGTCAKCW	1e-08	117	0.3431	3080.7	0.2069																																		TGA1(bZIP)/colamp-TGA1-DAP-Seq(GSE60143)/Homer	TGACGTCAKC	1e-06	191	0.3116	3271.6	0.2234
TGA2(bZIP)/colamp-TGA2-DAP-Seq(GSE60143)/Homer	ACGTCAYCHH	1e-08	191	0.5601	6043.4	0.4059																																		TGA3(bZIP)/colamp-TGA3-DAP-Seq(GSE60143)/Homer	WTGATGACGTCATCW	1e-06	74	0.1207	956.4	0.0653
c-Jun-CRE(bZIP)/K562-cJun-ChIP-Seq(GSE31477)/Homer	ATGACGTCATCY	1e-07	89	0.261	2126.1	0.1428																																		CRE(bZIP)/Promoter/Homer	CSGTGACGTCAC	1e-06	138	0.2251	2196.6	0.15
TGA10(bZIP)/colamp-TGA10-DAP-Seq(GSE60143)/Homer	ATGACGTC	1e-07	172	0.5044	5342.6	0.3588																																		Atf2(bZIP)/3T3L1-Atf2-ChIP-Seq(GSE56872)/Homer	NRRTGACGTCAT	1e-05	145	0.2365	2354.3	0.1608
																																								c-Jun-CRE(bZIP)/K562-cJun-ChIP-Seq(GSE31477)/Homer	ATGACGTCATCY	1e-05	125	0.2039	2006.6	0.137
de novo motifs																																								Atf7(bZIP)/3T3L1-Atf7-ChIP-Seq(GSE56872)/Homer	NGRTGACGTCAY	1e-05	186	0.3034	3309.5	0.226
Similarity	Consensus sequence	p-value	# of Target Sequences with Motif(of 265)	% of Target Sequences with Motif	# of Background Sequences with Motif(of 16190)	% of Background Sequences with Motif
Creb5/MA0840.1/Jaspar(0.945)	TGACGTCATT	1e-13	96	28.15	1901	12.76
