## Supplementary material for "Sensory conflict disrupts circadian rhythms in the sea anemone *Nematostella vectensis*": Figure 5, source data 4

### Sheet: File S2
Title of manuscript :	Sensory conflict disrupts circadian rhythms in the cnidarian Nematostella vectensis
Authors	Cory A. Berger
	Ann M. Tarrant
Description	This file contains the GO and KEGG enrichment results presented in the manuscript. The 1st sheet presents the enriched terms (p<0.05) of differentially expressed genes identified with limma-voom. The 2nd sheet contains enrichment for rhythmic genes in our dataset, and the 3rd sheet is the enrichment results for the re-analyzed dataset of Oren et al. 2015 (DOI: 10.1038/srep11418). The 4th and 5th …
Contacts:	atarrant@whoi.edu, cberger@whoi.edu

### Sheet: DE analysis
Downregulated with temperature			Upregulated with temperature			Negative Condition:Light interaction			Positive Condition:Light interaction			Downregulated over time			Upregulated over time
GO/KEGG term	P-value	Type	GO/KEGG term	P-value	Type	GO/KEGG term	P-value	Type	GO/KEGG term	P-value	Type	GO/KEGG term	P-value	Type	GO/KEGG term	P-value	Type
oxidoreductase activity, acting on the CH-NH2 group of donors, oxygen as acceptor	0.0118711	MF	Ubiquitin mediated proteolysis	0.000343693	KEGG	vacuolar transport	0.014881	BP	hydrolase activity, acting on acid anhydrides	0.0263048	MF	protein folding	1.50917e-07	BP	extracellular region	0.00329134	CC
transcription regulator activity	0.00252776	MF	RNA transport	0.0222035	KEGG	hydrolase activity, acting on acid anhydrides	0.000268925	MF	sequence-specific DNA binding	0.0263048	MF	nucleic acid metabolic process	1.59442e-05	BP	transcription regulator activity	0.0345928	MF
sequence-specific DNA binding	0.00122298	MF	Spliceosome	0.0401269	KEGG	sequence-specific DNA binding	0.000535391	MF	transcription regulator activity	0.0305052	MF	small molecule metabolic process	3.48079e-05	BP
Mitophagy - animal	0.00380543	KEGG				transcription regulator activity	0.0014344	MF				proteolysis involved in cellular protein catabolic process	0.0004837	BP
Ribosome	0.0427958	KEGG				GTPase activity	0.00583894	MF				oxoacid metabolic process	0.000484989	BP
Lysosome	0.0427958	KEGG				ATP hydrolysis activity	0.0277817	MF				catabolic process	0.000537658	BP
						Autophagy - animal	0.000219611	KEGG				cellular catabolic process	0.000879529	BP
						Phagosome	0.00553621	KEGG				RNA metabolic process	0.00152476	BP
						Mitophagy - animal	0.0357809	KEGG				vesicle-mediated transport	0.00336914	BP
												cellular amino acid metabolic process	0.00347077	BP
												protein localization	0.00347077	BP
												DNA metabolic process	0.00390839	BP
												cellular localization	0.00499	BP
												macromolecule catabolic process	0.00627855	BP
												DNA replication initiation	0.00627855	BP
												ncRNA metabolic process	0.00627855	BP
												tRNA aminoacylation	0.00627855	BP
												DNA replication	0.0119306	BP
												response to stress	0.0170975	BP
												obsolete oxidation-reduction process	0.0178667	BP
												organic substance biosynthetic process	0.020344	BP
												macromolecule biosynthetic process	0.020344	BP
												organic cyclic compound biosynthetic process	0.020344	BP
												proton transmembrane transport	0.0243267	BP
												carbohydrate metabolic process	0.0248398	BP
												organophosphate catabolic process	0.0248398	BP
												tetrapyrrole biosynthetic process	0.0248398	BP
												response to stimulus	0.0267272	BP
												cellular nitrogen compound catabolic process	0.0277841	BP
												cellular protein-containing complex assembly	0.0337308	BP
												fatty acid metabolic process	0.0340404	BP
												cellular nitrogen compound biosynthetic process	0.0452906	BP
												tRNA metabolic process	0.0452906	BP
												proteasome core complex	0.000440295	CC
												proteasome core complex, alpha-subunit complex	0.0202962	CC
												unfolded protein binding	4.77589e-07	MF
												isomerase activity	0.000559842	MF
												catalytic activity, acting on a nucleic acid	0.00160201	MF
												peptidyl-prolyl cis-trans isomerase activity	0.00293157	MF
												oxidoreductase activity	0.0038031	MF
												aminoacyl-tRNA ligase activity	0.00815154	MF
												catalytic activity, acting on a tRNA	0.0141679	MF
												RNA binding	0.0141679	MF
												NAD binding	0.0166988	MF
												cytochrome-c oxidase activity	0.0180946	MF
												catalytic activity, acting on RNA	0.0180946	MF
												ATPase, acting on DNA	0.025924	MF
												proton transmembrane transporter activity	0.02845	MF
												oxidoreduction-driven active transmembrane transporter activity	0.0290394	MF
												isopeptidase activity	0.0429858	MF
												oxidoreductase activity, acting on CH-OH group of donors	0.0467366	MF
												ligase activity	0.0467366	MF
												Mitophagy - animal	0.00380543	KEGG
												Ribosome	0.0427958	KEGG
												Lysosome	0.0427958	KEGG

### Sheet: Rhythmic genes
All rhythmic Aligned genes			Aligned-specific genes*			All rhythmic SC genes			Genes in phase with the temperature cycle
GO/KEGG term	P-value	Type	GO/KEGG term	P-value	Type	GO/KEGG term	P-value	Type	regulation of transcription, DNA-templated	0.00138893	BP
macromolecule biosynthetic process	0.00114532	BP	cellular nitrogen compound biosynthetic process	1.524e-09	BP	regulation of metabolic process	0.000826826	BP	DNA binding	0.0173974	MF
cellular nitrogen compound biosynthetic process	0.00146218	BP	macromolecule biosynthetic process	6.62576e-09	BP	DNA binding	0.0383676	MF	sequence-specific DNA binding	0.0175377	MF
biosynthetic process	0.00146218	BP	cellular amide metabolic process	6.41541e-08	BP	hydrolase activity, acting on acid anhydrides	0.0436814	MF	transcription regulator activity	0.0383931	MF
cellular amide metabolic process	0.00468249	BP	biosynthetic process	6.41541e-08	BP	protein dimerization activity	0.0436814	MF	Mitophagy - animal	0.00388921	KEGG
regulation of metabolic process	0.0288126	BP	organonitrogen compound biosynthetic process	3.55903e-07	BP	sequence-specific DNA binding	0.0436814	MF	Spliceosome	0.0114053	KEGG
organonitrogen compound biosynthetic process	0.0342787	BP	intracellular non-membrane-bounded organelle	0.000871972	CC	Mitophagy - animal	0.0001	KEGG
structural molecule activity	0.00474897	MF	ribosome	1.75489e-05	CC	Spliceosome	0.000345482	KEGG
GTPase activity	0.00558667	MF	rRNA binding	0.0137341	MF	Autophagy - animal	0.00224201	KEGG
hydrolase activity, acting on acid anhydrides	0.03386	MF	structural molecule activity	1.47849e-08	MF	ABC transporters	0.0277797	KEGG
Ribosome	2.15e-09	KEGG	Ribosome	1.37e-17	KEGG	Endocytosis	0.0277797	KEGG
Phagosome	0.00358244	KEGG	N-Glycan biosynthesis	0.041359	KEGG
Spliceosome	0.00367322	KEGG
Mitophagy - animal	0.0049779	KEGG	*excludes genes with p<0.1 in SC (see manuscript)
Endocytosis	0.0258423	KEGG
Protein processing in endoplasmic reticulum	0.0265664	KEGG
RNA transport	0.044747	KEGG

### Sheet: Oren_2015_re-analysis
All rhythmic genes			Genes w/ phases from ZT12-18
GO/KEGG term	P-value	Type	GO/KEGG term	P-value	Type
ATP binding	8.26e-05	MF	ATP binding	8.26e-05	MF
microtubule motor activity	0.033256	MF	microtubule motor activity	0.0332564	MF
unfolded protein binding	0.042975	MF	unfolded protein binding	0.0429751	MF
aminoacyl-tRNA ligase activity	0.042975	MF	ligase activity, forming carbon-oxygen bonds	0.0429751	MF
motor activity	0.042975	MF	Protein processing in ER	2.61e-05	KEGG
			Spliceosome	0.0159425	KEGG

### Sheet: Sliding window, Aligned
Time point (ZT)	GO/KEGG term	Score (averaged -log10(p-value))
0	ATP metabolic process	1.53011
0	biosynthetic process	5.3462
0	cellular amide metabolic process	10.1222
0	cellular nitrogen compound biosynthetic process	6.90305
0	intracellular non-membrane-bounded organelle	5.95395
0	ion transmembrane transport	1.4256
0	Lysosome	1.30573
0	macromolecule biosynthetic process	8.19854
0	organonitrogen compound biosynthetic process	8.20626
0	proton transmembrane transport	1.42241
0	Ribosome	21.0799
0	rRNA binding	1.33773
0	Sphingolipid metabolism	1.41139
0	structural molecule activity	10.3718
1	ATP metabolic process	1.60459
1	biosynthetic process	7.52605
1	cellular amide metabolic process	14.2555
1	cellular nitrogen compound biosynthetic process	9.74864
1	intracellular non-membrane-bounded organelle	5.95395
1	ion transmembrane transport	1.78136
1	Lysosome	1.45488
1	macromolecule biosynthetic process	11.4121
1	Mitophagy - animal	1.49988
1	non-membrane-bounded organelle	3.09896
1	organonitrogen compound biosynthetic process	11.4216
1	Phagosome	1.48296
1	proton transmembrane transport	2.00498
1	Ribosome	27.7663
1	rRNA binding	1.47045
1	Sphingolipid metabolism	1.43459
1	structural molecule activity	13.7509
2	biosynthetic process	6.0287
2	cellular amide metabolic process	10.9437
2	cellular nitrogen compound biosynthetic process	7.28532
2	intracellular non-membrane-bounded organelle	4.2338
2	macromolecule biosynthetic process	8.78777
2	Mitophagy - animal	2.47388
2	non-membrane-bounded organelle	3.09896
2	organonitrogen compound biosynthetic process	8.30052
2	Phagosome	1.67752
2	proton transmembrane transport	1.31298
2	Ribosome	21.7588
2	structural molecule activity	9.99554
3	Autophagy - animal	1.91385
3	biosynthetic process	3.22748
3	cellular amide metabolic process	6.44473
3	cellular nitrogen compound biosynthetic process	4.14112
3	intracellular non-membrane-bounded organelle	1.34013
3	macromolecule biosynthetic process	5.05166
3	Mitophagy - animal	2.87509
3	non-membrane-bounded organelle	3.09896
3	organonitrogen compound biosynthetic process	4.66538
3	Phagosome	1.66896
3	Ribosome	12.2605
3	sequence-specific DNA binding	2.07698
3	structural molecule activity	5.8416
3	transcription regulator activity	1.74395
4	Autophagy - animal	1.95263
4	cellular amide metabolic process	1.62428
4	intracellular non-membrane-bounded organelle	1.34013
4	macromolecule biosynthetic process	1.37239
4	Mitophagy - animal	2.37375
4	Phagosome	1.56423
4	Ribosome	3.68376
4	sequence-specific DNA binding	2.10121
4	structural molecule activity	1.60903
4	transcription regulator activity	1.64508
5	Autophagy - animal	1.48226
5	Endocytosis	1.84758
5	hydrolase activity, acting on acid anhydrides	1.77267
5	Mitophagy - animal	1.45092
5	Phagosome	1.7561
5	sequence-specific DNA binding	1.33497
5	vacuolar transport	2.24195
6	ABC transporters	1.69782
6	Endocytosis	2.35003
6	hydrolase activity, acting on acid anhydrides	1.92821
6	mRNA surveillance pathway	1.62133
6	Phagosome	1.99655
6	vacuolar transport	2.61918
7	ABC transporters	1.80812
7	Endocytosis	2.08719
7	hydrolase activity, acting on acid anhydrides	1.41614
7	mRNA surveillance pathway	1.80234
7	Phagosome	1.83328
7	vacuolar transport	1.81602
8	mRNA surveillance pathway	1.32353
8	Phagosome	1.35322
10	Protein processing in endoplasmic reticulum	1.6922
11	Protein processing in endoplasmic reticulum	1.46158
11	RNA transport	1.54788
12	RNA transport	2.52235
13	RNA transport	2.92597
13	Spliceosome	1.68797
13	Ubiquitin mediated proteolysis	1.60309
14	membrane-bounded organelle	1.40149
14	RNA transport	2.22058
14	Spliceosome	1.86454
14	Ubiquitin mediated proteolysis	1.5721
15	membrane-bounded organelle	1.60893
15	Spliceosome	1.9186
18	protein-DNA complex	1.42085
22	Ribosome	1.90549
23	biosynthetic process	2.54498
23	cellular amide metabolic process	5.62315
23	cellular nitrogen compound biosynthetic process	3.75884
23	intracellular non-membrane-bounded organelle	3.06029
23	macromolecule biosynthetic process	4.46243
23	organonitrogen compound biosynthetic process	4.57112
23	Ribosome	11.5824
23	structural molecule activity	6.2179
24	ATP metabolic process	1.53011
24	biosynthetic process	5.3462
24	cellular amide metabolic process	10.1222
24	cellular nitrogen compound biosynthetic process	6.90305
24	intracellular non-membrane-bounded organelle	5.95395
24	ion transmembrane transport	1.4256
24	Lysosome	1.30573
24	macromolecule biosynthetic process	8.19854
24	organonitrogen compound biosynthetic process	8.20626
24	proton transmembrane transport	1.42241
24	Ribosome	21.0799
24	rRNA binding	1.33773
24	Sphingolipid metabolism	1.41139
24	structural molecule activity	10.3718

### Sheet: Sliding window, SC
Time point (ZT)	GO/KEGG term	Score (averaged -log10(p-value))
0	DNA binding	2.23133
0	Notch signaling pathway	1.71226
1	DNA binding	2.02382
3	Spliceosome	1.69523
4	Protein processing in endoplasmic reticulum	1.48695
4	Spliceosome	1.72006
5	Protein processing in endoplasmic reticulum	1.42326
8	Carbon metabolism	1.56261
8	Fructose and mannose metabolism	1.65071
8	Glycolysis / Gluconeogenesis	2.36358
8	Glyoxylate and dicarboxylate metabolism	1.69792
8	Histidine metabolism	1.47476
8	Pyruvate metabolism	1.8998
8	Valine, leucine and isoleucine degradation	1.53193
9	Carbon metabolism	1.68238
9	Fructose and mannose metabolism	1.70497
9	Glycolysis _ Gluconeogenesis	3.34988
9	Glyoxylate and dicarboxylate metabolism	1.70587
9	Histidine metabolism	2.36526
9	Pyruvate metabolism	2.97053
9	Valine, leucine and isoleucine degradation	1.71539
10	Carbon metabolism	1.47531
10	Fructose and mannose metabolism	1.41512
10	Glycolysis _ Gluconeogenesis	3.08337
10	Glyoxylate and dicarboxylate metabolism	1.42639
10	Histidine metabolism	2.3374
10	Pyruvate metabolism	2.91013
10	Valine, leucine and isoleucine degradation	1.68377
11	Glycolysis _ Gluconeogenesis	1.77561
11	Histidine metabolism	1.944
11	Pyruvate metabolism	2.10888
13	Mitophagy - animal	1.74735
14	helicase activity	1.34255
14	hydrolase activity, acting on acid anhydrides	2.05299
14	Mitophagy - animal	2.04911
14	sequence-specific DNA binding	1.46663
14	transcription regulator activity	1.37471
15	Autophagy - animal	1.78826
15	Endocytosis	1.89286
15	GTPase activity	1.38927
15	hydrolase activity, acting on acid anhydrides	2.54051
15	Mitophagy - animal	2.55336
15	mRNA surveillance pathway	1.37659
15	Spliceosome	1.75738
15	vacuolar transport	1.80706
16	ABC transporters	1.67635
16	ATP binding	1.50389
16	Autophagy - animal	2.32762
16	Endocytosis	2.80717
16	hydrolase activity, acting on acid anhydrides	1.97803
16	Mitophagy - animal	2.00073
16	mRNA surveillance pathway	1.71573
16	Phagosome	1.67981
16	Spliceosome	1.46861
16	vacuolar transport	2.62618
17	ABC transporters	2.22431
17	Autophagy - animal	2.68762
17	Endocytosis	3.44125
17	Mitophagy - animal	1.90178
17	mRNA surveillance pathway	1.59835
17	Phagosome	1.7112
17	vacuolar transport	2.47763
18	ABC transporters	2.42659
18	Autophagy - animal	2.84743
18	Endocytosis	2.4703
18	Mitophagy - animal	1.51685
19	ABC transporters	1.80178
19	Autophagy - animal	2.74167
19	Endocytosis	1.55711
20	ABC transporters	1.36317
20	Autophagy - animal	2.24826
21	Autophagy - animal	1.37311
23	DNA binding	1.37716
23	Notch signaling pathway	1.7581
24	DNA binding	2.23133
24	Notch signaling pathway	1.71226

### Sheet: WGCNA, Full
Black module			Blue module			Brown module			Cyan module			Green module			Magenta module			Pink module			Purple module			Red module			Salmon module			Tan module			Turquoise module			Yellow module
GO/KEGG term	P-value	Type	GO/KEGG term	P-value	Type	GO/KEGG term	P-value	Type	GO/KEGG term	P-value	Type	GO/KEGG term	P-value	Type	GO/KEGG term	P-value	Type	GO/KEGG term	P-value	Type	GO/KEGG term	P-value	Type	GO/KEGG term	P-value	Type	GO/KEGG term	P-value	Type	GO/KEGG term	P-value	Type	GO/KEGG term	P-value	Type	GO/KEGG term	P-value	Type
macromolecule catabolic process	1e-15	BP	Spliceosome	0.00403014	KEGG	regulation of transcription, DNA-templated	1e-15	BP	Citrate cycle (TCA cycle)	0.0334192	KEGG	nucleocytoplasmic transport	1e-15	BP	proteolysis involved in cellular protein catabolic process	1e-15	BP	Sphingolipid metabolism	0.000661104	KEGG	Thiamine metabolism	0.0144502	KEGG	cellular nitrogen compound biosynthetic process	1e-15	BP	extracellular region	1e-15	CC	ATP hydrolysis activity	1e-15	MF	vacuolar transport	1e-15	BP	regulation of transcription, DNA-templated	1e-15	BP
RNA metabolic process	1e-15	BP	Protein processing in endoplasmic reticulum	0.00403014	KEGG	host cell nucleus	1e-15	CC	Pyruvate metabolism	0.0334192	KEGG	protein import	1e-15	BP	obsolete oxidation-reduction process	1e-15	BP				Purine metabolism	0.0144502	KEGG	macromolecule biosynthetic process	1e-15	BP	serine-type peptidase activity	1e-15	MF	ABC transporters	0.000553236	KEGG	GTPase activity	1e-15	MF	nucleus	1e-15	CC
chromatin organization	1e-15	BP	Butanoate metabolism	0.00854566	KEGG	transcription regulator activity	1e-15	MF	Alanine, aspartate and glutamate metabolism	0.0334192	KEGG	protein localization	0.0111111	BP	oxidoreductase activity	1e-15	MF							biosynthetic process	1e-15	BP							hydrolase activity, acting on acid anhydrides	1e-15	MF	intracellular membrane-bounded organelle	1e-15	CC
translational initiation	1e-15	BP	Biosynthesis of cofactors	0.0457107	KEGG	DNA binding	1e-15	MF	Glycolysis / Gluconeogenesis	0.0445567	KEGG	cellular localization	0.0125	BP	RNA transport	0.00281377	KEGG							cellular amide metabolic process	1e-15	BP							Autophagy - animal	0.00564673	KEGG	protein dimerization activity	1e-15	MF
protein folding	1e-15	BP	Glycosylphosphatidylinositol (GPI)-anchor biosynthesis	0.0457107	KEGG	sequence-specific DNA binding	1e-15	MF	FoxO signaling pathway	0.0492558	KEGG	ncRNA processing	0.0142857	BP	Proteasome	0.00308644	KEGG							organonitrogen compound biosynthetic process	1e-15	BP							Endocytosis	0.00669932	KEGG	Notch signaling pathway	0.00401493	KEGG
cellular catabolic process	0.00833333	BP	Valine, leucine and isoleucine degradation	0.0457107	KEGG	protein tyrosine/serine/threonine phosphatase activity	0.0375	MF	Glycine, serine and threonine metabolism	0.0492558	KEGG	cellular protein localization	0.0166667	BP	Glyoxylate and dicarboxylate metabolism	0.0164441	KEGG							ion transmembrane transport	1e-15	BP							Phagosome	0.00669932	KEGG
catabolic process	0.0125	BP										RNA processing	0.02	BP	mRNA surveillance pathway	0.0208152	KEGG							proton transmembrane transport	1e-15	BP							mRNA surveillance pathway	0.022463	KEGG
proteolysis involved in cellular protein catabolic process	0.0142857	BP										rRNA processing	0.025	BP	Valine, leucine and isoleucine degradation	0.0262482	KEGG							ATP metabolic process	1e-15	BP
macromolecule biosynthetic process	0.0363636	BP										RNA metabolic process	0.0333333	BP	Peroxisome	0.038129	KEGG							positive regulation of cellular component organization	0.0111111	BP
tRNA metabolic process	0.0388889	BP										ncRNA metabolic process	0.035	BP	Phosphonate and phosphinate metabolism	0.0468116	KEGG							nucleoside triphosphate metabolic process	0.04	BP
tRNA aminoacylation	0.04	BP										nucleus	1e-15	CC										ribosome	1e-15	CC
nuclear protein-containing complex	1e-15	CC										membrane-bounded organelle	1e-15	CC										intracellular non-membrane-bounded organelle	1e-15	CC
proteasome core complex, alpha-subunit complex	1e-15	CC										ATP binding	1e-15	MF										structural molecule activity	1e-15	MF
unfolded protein binding	1e-15	MF										protein carrier activity	0.025	MF										rRNA binding	1e-15	MF
guanyl nucleotide binding	1e-15	MF										catalytic activity, acting on a nucleic acid	0.0333333	MF										Ribosome	2.28787e-39	KEGG
translation regulator activity, nucleic acid binding	1e-15	MF										protein methyltransferase activity	0.0357143	MF										Oxidative phosphorylation	2.1129e-05	KEGG
RNA binding	1e-15	MF										transferase activity, transferring one-carbon groups	0.0375	MF										Phagosome	0.0380438	KEGG
translation initiation factor activity	1e-15	MF										helicase activity	0.04	MF
aminoacyl-tRNA ligase activity	0.00833333	MF
ligase activity	0.0142857	MF
catalytic activity, acting on RNA	0.0277778	MF
catalytic activity, acting on a nucleic acid	0.03125	MF
RNA transport	3.85425e-06	KEGG
Protein processing in endoplasmic reticulum	0.000629838	KEGG
Ubiquitin mediated proteolysis	0.0013868	KEGG
Proteasome	0.0013868	KEGG
Spliceosome	0.00445849	KEGG
DNA replication	0.00593408	KEGG
Mismatch repair	0.0102743	KEGG

### Sheet: WGCNA, Aligned
Blue modules			Brown module			Green module			Turquoise module			Yellow module
GO/KEGG term	P-value	Type	GO/KEGG term	P-value	Type	GO/KEGG term	P-value	Type	GO/KEGG term	P-value	Type	GO/KEGG term	P-value	Type
cellular nitrogen compound biosynthetic process	1e-15	BP	nucleocytoplasmic transport	0.025	BP	negative regulation of cellular metabolic process	1e-15	BP	regulation of metabolic process	1e-15	BP	macromolecule catabolic process	1e-15	BP
macromolecule biosynthetic process	1e-15	BP	chromatin organization	0.025	BP	negative regulation of metabolic process	0.025	BP	vacuolar transport	1e-15	BP	cellular catabolic process	1e-15	BP
biosynthetic process	1e-15	BP	protein import	0.0333333	BP				transcription regulator activity	1e-15	MF	catabolic process	1e-15	BP
cellular amide metabolic process	1e-15	BP	protein localization	0.0458333	BP				sequence-specific DNA binding	1e-15	MF	RNA metabolic process	1e-15	BP
organonitrogen compound biosynthetic process	1e-15	BP	nucleus	0.025	CC				GTPase activity	1e-15	MF	translational initiation	1e-15	BP
ion transmembrane transport	1e-15	BP	ATP binding	1e-15	MF				hydrolase activity, acting on acid anhydrides	1e-15	MF	protein folding	0.0166667	BP
proton transmembrane transport	1e-15	BP	protein carrier activity	1e-15	MF				guanyl nucleotide binding	0.02	MF	proteolysis involved in cellular protein catabolic process	0.04375	BP
ATP metabolic process	1e-15	BP	Spliceosome	0.00982016	KEGG				DNA binding	0.0416667	MF	unfolded protein binding	1e-15	MF
ribosome	1e-15	CC	RNA transport	0.0193453	KEGG				Mitophagy - animal	0.00138009	KEGG	translation factor activity, RNA binding	1e-15	MF
intracellular non-membrane-bounded organelle	1e-15	CC							Autophagy - animal	0.00384568	KEGG	RNA binding	1e-15	MF
structural molecule activity	1e-15	MF							Endocytosis	0.00384568	KEGG	translation initiation factor activity	1e-15	MF
rRNA binding	1e-15	MF							SNARE interactions in vesicular transport	0.0100498	KEGG	RNA transport	0.00203751	KEGG
translation elongation factor activity	0.0166667	MF										Proteasome	0.00203751	KEGG
Ribosome	8.30675e-35	KEGG										DNA replication	0.00939198	KEGG
Phagosome	0.0150432	KEGG										RNA degradation	0.0121449	KEGG
Sphingolipid metabolism	0.0150432	KEGG										Mismatch repair	0.0121449	KEGG
Oxidative phosphorylation	0.0260244	KEGG										Protein processing in endoplasmic reticulum	0.0164151	KEGG
Arachidonic acid metabolism	0.0375416	KEGG										Propanoate metabolism	0.0286086	KEGG
												Vitamin B6 metabolism	0.0286086	KEGG
												Nucleotide excision repair	0.0384605	KEGG

### Sheet: WGCNA, SC
Black module			Blue module			Brown module			Green module			Pink module			Red module			Turquoise module			Yellow module
GO/KEGG term	P-value	Type	GO/KEGG term	P-value	Type	GO/KEGG term	P-value	Type	GO/KEGG term	P-value	Type	GO/KEGG term	P-value	Type	GO/KEGG term	P-value	Type	GO/KEGG term	P-value	Type	GO/KEGG term	P-value	Type
ion channel complex	1e-15	BP	Spliceosome	2.30222e-05	KEGG	protein folding	0.0333333	BP	ABC transporters	0.00207107	KEGG	proteolsysi	1e-15	BP	ATP binding	1e-15	MF	vacuolar transport	1e-15	BP	regulation of transcription, DNA-templated	1e-15	BP
			Protein processing in endoplasmic reticulum	0.00489231	KEGG	Pyruvate metabolism	0.00684776	KEGG	Endocytosis	0.00850411	KEGG	serine hydrolase activity	1e-15	MF	ATPase, acting on DNA	1e-15	MF	GTPase activity	1e-15	MF	host cell nucleus	1e-15	CC
						Glycolysis / Gluconeogenesis	0.0124983	KEGG				peptidase activity	1e-15	MF	catalytic activity, acting on DNA	1e-15	MF	hydrolase activity, acting on acid anhydrides	1e-15	MF	transcription regulator activity	1e-15	MF
						Valine, leucine and isoleucine degradation	0.0124983	KEGG				endopeptidase activity	0.0333333	MF	Mismatch repair	0.00669595	KEGG	transcription regulator activity	0.0333333	MF	sequence-specific DNA binding	1e-15	MF
						Peroxisome	0.0250903	KEGG										Endocytosis	0.00206353	KEGG	protein tyrosine/serine/threonine phosphatase activity	0.0166667	MF
						Glyoxylate and dicarboxylate metabolism	0.0250903	KEGG										Mitophagy - animal	0.00206353	KEGG	phosphatase activity	0.04	MF
						Oxidative phosphorylation	0.0451607	KEGG										Autophagy - animal	0.00291716	KEGG
						Fructose and mannose metabolism	0.0454657	KEGG
						Nitrogen metabolism	0.0454657	KEGG
						Histidine metabolism	0.0456204	KEGG
						Carbon metabolism	0.0456204	KEGG
						Biosynthesis of amino acids	0.0467992	KEGG
